# The Kelch 3 motif on gigaxonin mediates the interaction with NUDCD3 and regulates vimentin filament morphology

**DOI:** 10.1101/2025.03.10.641328

**Authors:** Cassandra L. Phillips, Christina So, Meredith F. Gillis, Jonathan Harrison, Chih-Hsuan Hsu, Diane Armao, Natasha T. Snider

## Abstract

Gigaxonin is an intermediate filament (IF)-interacting partner belonging to the Kelch-like (KLHL) protein family. Gigaxonin is encoded by the *KLHL16* gene, which is mutated in Giant Axonal Neuropathy (GAN). The lack of functional gigaxonin in GAN patient cells impairs IF proteostasis, leading to focal abnormal accumulations of IFs and compromised neuronal function. We hypothesized that gigaxonin forms molecular interactions via specific sequence motifs to regulate IF proteostasis. The goal of this study was to examine how distinct Kelch motifs on gigaxonin regulate IF protein degradation and filament morphology. We analyzed vimentin IFs in HEK293 cells overexpressing wild type (WT) gigaxonin, or gigaxonin lacking each of the six individual Kelch motifs: K1 (aa274-326), K2 (aa327-374), K3 (aa376-421), K4 (aa422-468), K5 (aa470-522), and K6 (aa528-574). All six gigaxonin deletion mutants (ΔK1-ΔK6) promoted the degradation of soluble vimentin. The ΔK3 gigaxonin mutant exhibited soluble vimentin degradation and promoted the bundling of vimentin IFs relative to WT gigaxonin. Using mass spectrometry proteomic analysis we found that, relative to WT gigaxonin, ΔK3 gigaxonin had increased associations with ubiquitination-associated and mitochondrial proteins and lost the association with the NudC domain-containing protein 3 (NUDCD3), a molecular chaperone enriched in the nervous system. Collectively, our cell biological data show the induction of an abnormal GAN-like IF phenotype in cells expressing ΔK3-gigaxonin, while our mass spectrometry profiling links the loss of gigaxonin-NUDCD3 interactions with defective IF proteostasis, revealing NUDCD3 as a potential new target in GAN.
