## Supplemental Table 1 for "The Kelch 3 motif on gigaxonin mediates the interaction with NUDCD3 and regulates vimentin filament morphology"

### Sheet: deltaK3 vs WT-Gig
Majority protein IDs	Protein names	Fasta headers	Gene names	Razor + unique peptides	Potential contaminant	Student's T-test Difference GFP K3_GFP WT	Student's T-test p-value GFP K3_GFP WT	Student's T-test Significant GFP K3_GFP WT
Gigaxonin-Kelch3deletion_turboGFP		Gigaxonin-Kelch3deletion_turboGFP		2		5.91	1.83e-05	+
CON__Q9QWL7				4	+	4.44	0.0191015	+
Q13232	Nucleoside diphosphate kinase 3	Nucleoside diphosphate kinase 3 OS=Homo sapiens OX=9606 GN=NME3 PE=1 SV=2	NME3	2		3.52	0.0104677	+
Q13363	C-terminal-binding protein 1	C-terminal-binding protein 1 OS=Homo sapiens OX=9606 GN=CTBP1 PE=1 SV=2	CTBP1	4		3.17	0.0243341	+
O94826	Mitochondrial import receptor subunit TOM70	Mitochondrial import receptor subunit TOM70 OS=Homo sapiens OX=9606 GN=TOMM70 PE=1 SV=1	TOMM70A	2		3.06	0.0167477	+
O96011	Peroxisomal membrane protein 11B	Peroxisomal membrane protein 11B OS=Homo sapiens OX=9606 GN=PEX11B PE=1 SV=1	PEX11B	5		2.95	0.00357265	+
Q9H061	Transmembrane protein 126A	Transmembrane protein 126A OS=Homo sapiens OX=9606 GN=TMEM126A PE=1 SV=1	TMEM126A	2		2.92	0.00668128	+
Q9UNE7	E3 ubiquitin-protein ligase CHIP	E3 ubiquitin-protein ligase CHIP OS=Homo sapiens OX=9606 GN=STUB1 PE=1 SV=2	STUB1	11		2.77	0.0333965	+
Q96AC1	Fermitin family homolog 2	Fermitin family homolog 2 OS=Homo sapiens OX=9606 GN=FERMT2 PE=1 SV=1	FERMT2	3		2.73	0.04965	+
Q9UNF1	Melanoma-associated antigen D2	Melanoma-associated antigen D2 OS=Homo sapiens OX=9606 GN=MAGED2 PE=1 SV=2	MAGED2	6		2.69	0.016051	+
O00411	DNA-directed RNA polymerase, mitochondrial	DNA-directed RNA polymerase, mitochondrial OS=Homo sapiens OX=9606 GN=POLRMT PE=1 SV=2	POLRMT	4		2.51	0.0109519	+
Q15796;P84022;O15198	Mothers against decapentaplegic homolog 2;Mothers against decapentaplegic homolog 3;Mothers against decapentaplegic homolog 9	Mothers against decapentaplegic homolog 2 OS=Homo sapiens OX=9606 GN=SMAD2 PE=1 SV=1;Mothers against decapentaplegic homolog 3 OS=Homo sapiens OX=9606 GN=SMAD3 PE=1 SV=1;Mothers against decapentaplegic homolog 9 OS=Homo sapiens OX=9606 GN=SMAD9 PE=1 SV=1	SMAD2;SMAD3;SMAD9	2		2.49	0.0100577	+
Q6DKJ4	Nucleoredoxin	Nucleoredoxin OS=Homo sapiens OX=9606 GN=NXN PE=1 SV=2	NXN	6		2.48	0.00104008	+
Q96JH7	Deubiquitinating protein VCIP135	Deubiquitinating protein VCPIP1 OS=Homo sapiens OX=9606 GN=VCPIP1 PE=1 SV=2	VCPIP1	7		2.45	0.0189581	+
Q9UDW1	Cytochrome b-c1 complex subunit 9	Cytochrome b-c1 complex subunit 9 OS=Homo sapiens OX=9606 GN=UQCR10 PE=1 SV=3	UQCR10	3		2.24	0.018344	+
Q9Y512	Sorting and assembly machinery component 50 homolog	Sorting and assembly machinery component 50 homolog OS=Homo sapiens OX=9606 GN=SAMM50 PE=1 SV=3	SAMM50	5		2.24	0.0248172	+
Q9UDY4	DnaJ homolog subfamily B member 4	DnaJ homolog subfamily B member 4 OS=Homo sapiens OX=9606 GN=DNAJB4 PE=1 SV=1	DNAJB4	3		2.2	0.0117451	+
O15269	Serine palmitoyltransferase 1	Serine palmitoyltransferase 1 OS=Homo sapiens OX=9606 GN=SPTLC1 PE=1 SV=1	SPTLC1	6		2.18	0.0278976	+
P39656	Dolichyl-diphosphooligosaccharide--protein glycosyltransferase 48 kDa subunit	Dolichyl-diphosphooligosaccharide--protein glycosyltransferase 48 kDa subunit OS=Homo sapiens OX=9606 GN=DDOST PE=1 SV=4	DDOST	4		2.15	0.0384845	+
Q9UNN5	FAS-associated factor 1	FAS-associated factor 1 OS=Homo sapiens OX=9606 GN=FAF1 PE=1 SV=2	FAF1	2		2.14	0.00480144	+
P46940	Ras GTPase-activating-like protein IQGAP1	Ras GTPase-activating-like protein IQGAP1 OS=Homo sapiens OX=9606 GN=IQGAP1 PE=1 SV=1	IQGAP1	6		2.13	0.0265371	+
P51648	Fatty aldehyde dehydrogenase	Aldehyde dehydrogenase family 3 member A2 OS=Homo sapiens OX=9606 GN=ALDH3A2 PE=1 SV=1	ALDH3A2	6		2.09	0.0314361	+
Q9UI09	NADH dehydrogenase [ubiquinone] 1 alpha subcomplex subunit 12	NADH dehydrogenase [ubiquinone] 1 alpha subcomplex subunit 12 OS=Homo sapiens OX=9606 GN=NDUFA12 PE=1 SV=1	NDUFA12	3		2.07	0.0107182	+
Q9BU23	Lipase maturation factor 2	Lipase maturation factor 2 OS=Homo sapiens OX=9606 GN=LMF2 PE=1 SV=2	LMF2	4		2.05	0.0144779	+
Q13347	Eukaryotic translation initiation factor 3 subunit I	Eukaryotic translation initiation factor 3 subunit I OS=Homo sapiens OX=9606 GN=EIF3I PE=1 SV=1	EIF3I	4		2.01	0.0237203	+
Q96FW1	Ubiquitin thioesterase OTUB1	Ubiquitin thioesterase OTUB1 OS=Homo sapiens OX=9606 GN=OTUB1 PE=1 SV=2	OTUB1	3		2	0.0233354	+
Q8IXB1	DnaJ homolog subfamily C member 10	DnaJ homolog subfamily C member 10 OS=Homo sapiens OX=9606 GN=DNAJC10 PE=1 SV=2	DNAJC10	11		1.92	0.0444791	+
Q9Y446	Plakophilin-3	Plakophilin-3 OS=Homo sapiens OX=9606 GN=PKP3 PE=1 SV=1	PKP3	3		1.88	0.0352853	+
O95573	Long-chain-fatty-acid--CoA ligase 3	Fatty acid CoA ligase Acsl3 OS=Homo sapiens OX=9606 GN=ACSL3 PE=1 SV=3	ACSL3	7		1.84	0.025966	+
O15212	Prefoldin subunit 6	Prefoldin subunit 6 OS=Homo sapiens OX=9606 GN=PFDN6 PE=1 SV=1	PFDN6	3		1.84	0.0222672	+
Q8NBM4	Ubiquitin-associated domain-containing protein 2	Ubiquitin-associated domain-containing protein 2 OS=Homo sapiens OX=9606 GN=UBAC2 PE=1 SV=1	UBAC2	3		1.77	0.0420236	+
P61758	Prefoldin subunit 3	Prefoldin subunit 3 OS=Homo sapiens OX=9606 GN=VBP1 PE=1 SV=4	VBP1	7		1.71	0.0128414	+
P46779	60S ribosomal protein L28	60S ribosomal protein L28 OS=Homo sapiens OX=9606 GN=RPL28 PE=1 SV=3	RPL28	5		1.64	0.0145887	+
P31948	Stress-induced-phosphoprotein 1	Stress-induced-phosphoprotein 1 OS=Homo sapiens OX=9606 GN=STIP1 PE=1 SV=1	STIP1	19		1.63	0.0292288	+
Q13637	Ras-related protein Rab-32	Ras-related protein Rab-32 OS=Homo sapiens OX=9606 GN=RAB32 PE=1 SV=3	RAB32	7		1.62	0.0431239	+
O95816	BAG family molecular chaperone regulator 2	BAG family molecular chaperone regulator 2 OS=Homo sapiens OX=9606 GN=BAG2 PE=1 SV=1	BAG2	12		1.61	0.00730894	+
P11142	Heat shock cognate 71 kDa protein	Heat shock cognate 71 kDa protein OS=Homo sapiens OX=9606 GN=HSPA8 PE=1 SV=1	HSPA8	36		1.6	0.045619	+
P16989	Y-box-binding protein 3	Y-box-binding protein 3 OS=Homo sapiens OX=9606 GN=YBX3 PE=1 SV=4	YBX3	5		1.55	0.0479824	+
Q96TA2	ATP-dependent zinc metalloprotease YME1L1	ATP-dependent zinc metalloprotease YME1L1 OS=Homo sapiens OX=9606 GN=YME1L1 PE=1 SV=2	YME1L1	16		1.54	0.0107501	+
P07900	Heat shock protein HSP 90-alpha	Heat shock protein HSP 90-alpha OS=Homo sapiens OX=9606 GN=HSP90AA1 PE=1 SV=5	HSP90AA1	15		1.52	0.0181158	+
O00767	Acyl-CoA desaturase	Stearoyl-CoA desaturase OS=Homo sapiens OX=9606 GN=SCD PE=1 SV=2	SCD	2		1.5	0.0257518	+
O60678	Protein arginine N-methyltransferase 3	Protein arginine N-methyltransferase 3 OS=Homo sapiens OX=9606 GN=PRMT3 PE=1 SV=4	PRMT3	2		1.42	0.0388367	+
O60925	Prefoldin subunit 1	Prefoldin subunit 1 OS=Homo sapiens OX=9606 GN=PFDN1 PE=1 SV=2	PFDN1	2		1.41	0.00997297	+
P26639	Threonine--tRNA ligase, cytoplasmic	Threonine--tRNA ligase 1, cytoplasmic OS=Homo sapiens OX=9606 GN=TARS1 PE=1 SV=3	TARS	6		1.41	0.0403379	+
Q71UM5	40S ribosomal protein S27-like	40S ribosomal protein S27-like OS=Homo sapiens OX=9606 GN=RPS27L PE=1 SV=3	RPS27L	2		1.4	0.0261879	+
Q9Y6C9	Mitochondrial carrier homolog 2	Mitochondrial carrier homolog 2 OS=Homo sapiens OX=9606 GN=MTCH2 PE=1 SV=1	MTCH2	5		1.4	0.012124	+
Q16531	DNA damage-binding protein 1	DNA damage-binding protein 1 OS=Homo sapiens OX=9606 GN=DDB1 PE=1 SV=1	DDB1	8		1.36	0.0364469	+
P07203	Glutathione peroxidase 1	Glutathione peroxidase 1 OS=Homo sapiens OX=9606 GN=GPX1 PE=1 SV=4	GPX1	3		1.35	0.00711431	+
O00170	AH receptor-interacting protein	AH receptor-interacting protein OS=Homo sapiens OX=9606 GN=AIP PE=1 SV=3	AIP	5		1.32	0.0186145	+
Q5BJF2	Transmembrane protein 97	Sigma intracellular receptor 2 OS=Homo sapiens OX=9606 GN=TMEM97 PE=1 SV=1	TMEM97	2		1.32	0.00828981	+
Q9Y385	Ubiquitin-conjugating enzyme E2 J1	Ubiquitin-conjugating enzyme E2 J1 OS=Homo sapiens OX=9606 GN=UBE2J1 PE=1 SV=2	UBE2J1	2		1.31	0.0414679	+
Q99615	DnaJ homolog subfamily C member 7	DnaJ homolog subfamily C member 7 OS=Homo sapiens OX=9606 GN=DNAJC7 PE=1 SV=2	DNAJC7	15		1.25	0.0353859	+
Q9NQP4	Prefoldin subunit 4	Prefoldin subunit 4 OS=Homo sapiens OX=9606 GN=PFDN4 PE=1 SV=1	PFDN4	3		1.24	0.0325792	+
O00635	E3 ubiquitin-protein ligase TRIM38	E3 ubiquitin-protein ligase TRIM38 OS=Homo sapiens OX=9606 GN=TRIM38 PE=1 SV=1	TRIM38	3		1.17	0.0105932	+
P41227	N-alpha-acetyltransferase 10	N-alpha-acetyltransferase 10 OS=Homo sapiens OX=9606 GN=NAA10 PE=1 SV=1	NAA10	3		1.13	0.0199167	+
O75380	NADH dehydrogenase [ubiquinone] iron-sulfur protein 6, mitochondrial	NADH dehydrogenase [ubiquinone] iron-sulfur protein 6, mitochondrial OS=Homo sapiens OX=9606 GN=NDUFS6 PE=1 SV=1	NDUFS6	3		1.1	0.0451083	+
P47897	Glutamine--tRNA ligase	Glutamine--tRNA ligase OS=Homo sapiens OX=9606 GN=QARS1 PE=1 SV=1	QARS	12		1.1	0.029368	+
Q16576	Histone-binding protein RBBP7	Histone-binding protein RBBP7 OS=Homo sapiens OX=9606 GN=RBBP7 PE=1 SV=1	RBBP7	4		1.09	0.0368098	+
P17066	Heat shock 70 kDa protein 6	Heat shock 70 kDa protein 6 OS=Homo sapiens OX=9606 GN=HSPA6 PE=1 SV=2	HSPA6	10		1.08	0.0474165	+
Q13765;E9PAV3	Nascent polypeptide-associated complex subunit alpha;Nascent polypeptide-associated complex subunit alpha, muscle-specific form	Nascent polypeptide-associated complex subunit alpha OS=Homo sapiens OX=9606 GN=NACA PE=1 SV=1;Nascent polypeptide-associated complex subunit alpha, muscle-specific form OS=Homo sapiens OX=9606 GN=NACA PE=1 SV=1	NACA	4		1.08	0.0298697	+
O00567	Nucleolar protein 56	Nucleolar protein 56 OS=Homo sapiens OX=9606 GN=NOP56 PE=1 SV=4	NOP56	3		1.07	0.0164957	+
O43242	26S proteasome non-ATPase regulatory subunit 3	26S proteasome non-ATPase regulatory subunit 3 OS=Homo sapiens OX=9606 GN=PSMD3 PE=1 SV=2	PSMD3	28		1.04	0.0379947	+
P18124	60S ribosomal protein L7	60S ribosomal protein L7 OS=Homo sapiens OX=9606 GN=RPL7 PE=1 SV=1	RPL7	7		1.03	0.0324397	+
O14654	Insulin receptor substrate 4	Insulin receptor substrate 4 OS=Homo sapiens OX=9606 GN=IRS4 PE=1 SV=1	IRS4	21		1.02	0.0173188	+
Q9NX63	MICOS complex subunit MIC19	MICOS complex subunit MIC19 OS=Homo sapiens OX=9606 GN=CHCHD3 PE=1 SV=1	CHCHD3	6		1	0.0115643	+
P49207	60S ribosomal protein L34	60S ribosomal protein L34 OS=Homo sapiens OX=9606 GN=RPL34 PE=1 SV=3	RPL34	4		0.99	0.003631	+
P61081	NEDD8-conjugating enzyme Ubc12	NEDD8-conjugating enzyme Ubc12 OS=Homo sapiens OX=9606 GN=UBE2M PE=1 SV=1	UBE2M	2		0.97	0.0184441	+
O75955	Flotillin-1	Flotillin-1 OS=Homo sapiens OX=9606 GN=FLOT1 PE=1 SV=3	FLOT1	2		0.94	0.027698	+
Q96A65	Exocyst complex component 4	Exocyst complex component 4 OS=Homo sapiens OX=9606 GN=EXOC4 PE=1 SV=1	EXOC4	4		0.8	0.0444	+
P53985	Monocarboxylate transporter 1	Monocarboxylate transporter 1 OS=Homo sapiens OX=9606 GN=SLC16A1 PE=1 SV=3	SLC16A1	4		0.72	0.0469363	+
P35232	Prohibitin	Prohibitin 1 OS=Homo sapiens OX=9606 GN=PHB1 PE=1 SV=1	PHB	16		0.66	0.00850536	+
Q9H0J9	Poly [ADP-ribose] polymerase 12	Protein mono-ADP-ribosyltransferase PARP12 OS=Homo sapiens OX=9606 GN=PARP12 PE=1 SV=1	PARP12	4		0.63	0.034136	+
O95831	Apoptosis-inducing factor 1, mitochondrial	Apoptosis-inducing factor 1, mitochondrial OS=Homo sapiens OX=9606 GN=AIFM1 PE=1 SV=1	AIFM1	2		0.5	0.00646906	+
Q96HS1	Serine/threonine-protein phosphatase PGAM5, mitochondrial	Serine/threonine-protein phosphatase PGAM5, mitochondrial OS=Homo sapiens OX=9606 GN=PGAM5 PE=1 SV=2	PGAM5	4		0.42	0.0126505	+
Q8IVD9	NudC domain-containing protein 3	NudC domain-containing protein 3 OS=Homo sapiens OX=9606 GN=NUDCD3 PE=1 SV=3	NUDCD3	5		-4.34	0.00355497	+
